# Cosmic silence and viral noise: transcriptomic crosstalk in *Caenorhabditis elegans* under simulated space conditions

**DOI:** 10.64898/2025.12.02.691756

**Authors:** Ana Villena-Giménez, Esmeralda G. Legarda, Rubén González, Victoria G. Castiglioni, Santiago F. Elena

## Abstract

Spaceflight environments pose unique physiological challenges due to altered gravity and radiation exposure. To investigate how these abiotic stressors interact with viral infection, we analyzed the transcriptomic response of *Caenorhabditis elegans* acclimated to simulated microgravity (µG) and below-background muon radiation flux (BBR), upon infection with Orsay virus (OrV). Using RNA-seq, we characterized gene expression profiles across single and combined stress conditions. Both µG and BBR elicited distinct stress responses, including modulation of oxidative stress, lipid metabolism, and immune pathways. OrV infection alone induced robust transcriptional changes, but its impact was significantly attenuated when combined with either abiotic stress, suggesting antagonistic interactions. Notably, proviral genes such as *drl-1*, *fat-7* and *hipr-1* were downregulated under BBR and µG, potentially impairing viral replication. Gene ontology analyses revealed enrichment in immune effectors, RNA metabolism, and proteostasis-related pathways, particularly under BBR. Viral load and RNA2/RNA1 ratios were reduced in both stress conditions, indicating a shift in viral replication dynamics. Moreover, genomic diversity and defective viral genome formation were differentially affected, with increased genetic diversity and structural variation under stress. These findings suggest that acclimation to off-Earth conditions primes the host for a dampened response to an acute viral infection, potentially through resource reallocation and transcriptional attenuation. This study provides transcriptomic insight into viral infection under space-relevant conditions, highlighting complex stress interactions and their implications for host-pathogen dynamics in extraterrestrial environments.
