## Supplementary Tables for "Cosmic silence and viral noise: transcriptomic crosstalk in *Caenorhabditis elegans* under simulated space conditions"

### Sheet: Primers
Table S1. List of primers used for Orsay virus quantification
Primer name	Sequence	Application
oVG7_OrV_RNA2_3'_F	TAATACGACTCACTATAGGCCTGTCAGAGTTGAGAACA	Standard curve
oVG8_OrV_RNA2_3'_R	ATAGCCGGGTATGGATAGCG	Standard curve
oVG15_RNA2_qPCR_2_F	ACGAAGCAGTAGCCGTTAAG	qRT-PCR OrV
oVG16_RNA2_qPCR_2_R	GAGAACATCCTTCTCTGCGG	qRT-PCR OrV

### Sheet: Core OrV response
Table S2. Core response genes to Orsay virus across conditions, showing pvalue adjusted and log2FC for each condition or comparison.
Gene name	log2FoldChange	padj	Condition/Comparison
B0024.4	-0.261523	0.27326	BBR
pals-27	0.342568	0.41239	BBR
pals-28	0.0733913	1	BBR
valv-1	-0.0647467	1	BBR
ddn-1	-0.0737186	0.740007	BBR
B0507.6	-0.794185	0.106646	BBR
B0507.7	0.128715	1	BBR
B0507.8	1.15359	0.0258194	BBR
C06E4.8	-0.0384215	1	BBR
fbxa-158	-0.0165459	1	BBR
math-14	-0.467096	0.466957	BBR
C17H1.2	0.108846	1	BBR
pals-2	0.212041	1	BBR
pals-3	-0.0681057	1	BBR
pals-4	0.20837	0.693689	BBR
pals-5	0.113663	1	BBR
pals-6	-0.00906888	1	BBR
ppw-1	0.355035	0.0175903	BBR
C18H7.11	0.208233	0.527256	BBR
C27D9.2	1.12356	0.00235422	BBR
rcs-1	0.424031	0.00631373	BBR
pals-32	-0.174408	0.779482	BBR
C49C3.9	0.206802	0.293788	BBR
C49C8.8	0.0174823	1	BBR
C53A5.9	0.129911	0.984677	BBR
pals-36	-0.474566	0.491961	BBR
pals-37	-0.0647476	1	BBR
pals-39	-0.064945	0.728392	BBR
pals-38	-0.00578938	1	BBR
clec-45	0.414428	0.341034	BBR
F07E5.9	-0.06783	1	BBR
F15H10.10	0.0690191	1	BBR
F15H10.5	-0.33922	0.593145	BBR
pals-14	0.225425	0.339204	BBR
F26D11.13	-0.0634364	1	BBR
F26F2.1	-0.10991	1	BBR
F26F2.3	0.0996323	1	BBR
F35E12.10	-0.21751	0.221652	BBR
F42C5.3	0.65892	0.176013	BBR
fbxa-182	0.245776	0.310216	BBR
skr-5	0.262272	0.932612	BBR
fbxa-188	0.363674	0.604248	BBR
sago-2	0.439139	0.0136229	BBR
F57G4.11	-0.122262	1	BBR
K10G4.13	0.0649263	1	BBR
M01G12.7	-0.253255	1	BBR
lec-8	-0.256661	0.175213	BBR
T07H8.11	0.388052	0.66435	BBR
T08E11.1	0.113039	1	BBR
pho-14	-0.164236	0.319313	BBR
trpl-5	1.02904	0.0689364	BBR
T19D12.4	-0.0715184	0.691786	BBR
eol-1	1.24151	0.010877	BBR
pals-29	0.107373	1	BBR
pals-33	0.107696	1	BBR
Y105C5A.1269	-0.026107	1	BBR
lys-1	0.147549	0.226203	BBR
lys-3	0.166484	0.38781	BBR
Y46G5A.20	-0.153212	0.466621	BBR
Y47H10A.5	0.0252732	0.796497	BBR
pals-30	0.236702	1	BBR
skr-4	-0.0693547	1	BBR
Y6E2A.5	-0.222594	1	BBR
Y75B8A.39	0.433056	0.587142	BBR
ZC196.3	0.0406271	1	BBR
droe-8	0.14303	1	BBR
ZK896.4	0.0806865	1	BBR
B0024.4	0.0556958	0.665077	µG
pals-27	0.108126	0.460989	µG
pals-28	0.0470608	0.709131	µG
valv-1	0.00070871	1	µG
ddn-1	0.131954	0.21066	µG
B0507.6	-0.171836	0.223011	µG
B0507.7	0.0584949	0.580131	µG
B0507.8	0.302031	0.0811299	µG
C06E4.8	-0.0233871	1	µG
fbxa-158	-0.0748805	0.657676	µG
math-14	-0.00883931	1	µG
C17H1.2	0.0229378	1	µG
pals-2	0.0604827	0.725622	µG
pals-3	-0.0264175	0.966576	µG
pals-4	0.0635422	0.539472	µG
pals-5	-0.012351	1	µG
pals-6	-1.41653	0.000143147	µG
ppw-1	0.138388	0.135184	µG
C18H7.11	0.0465483	0.719675	µG
C27D9.2	-0.029921	0.821525	µG
rcs-1	-0.0524459	0.602163	µG
pals-32	-0.0714623	0.557132	µG
C49C3.9	0.496894	0.00388285	µG
C49C8.8	0.498922	0.0490117	µG
C53A5.9	0.441633	0.0488465	µG
pals-36	-0.0951253	0.562238	µG
pals-37	-0.367008	0.0610664	µG
pals-39	0.000701414	1	µG
pals-38	-0.0460889	0.90657	µG
clec-45	-0.0473442	1	µG
F07E5.9	-0.110423	0.337664	µG
F15H10.10	0.00121019	1	µG
F15H10.5	-0.0464809	1	µG
pals-14	0.0323644	0.775852	µG
F26D11.13	0.0475342	1	µG
F26F2.1	-0.191815	0.178889	µG
F26F2.3	-0.109043	0.480043	µG
F35E12.10	0.562534	5.43501e-06	µG
F42C5.3	0.0618212	0.657407	µG
fbxa-182	-0.15117	0.276238	µG
skr-5	0.0365994	0.982447	µG
fbxa-188	-0.0710784	0.74389	µG
sago-2	0.150603	0.157392	µG
F57G4.11	-0.0202415	0.923925	µG
K10G4.13	-0.00158235	1	µG
M01G12.7	-0.0308596	0.954267	µG
lec-8	-0.0496264	0.678197	µG
T07H8.11	0.0615451	0.761382	µG
T08E11.1	-0.17702	0.223011	µG
pho-14	-0.0274004	0.812029	µG
trpl-5	0.00825428	1	µG
T19D12.4	-0.107451	0.36273	µG
eol-1	0.260798	0.111975	µG
pals-29	-0.0196171	1	µG
pals-33	0.0152245	0.881257	µG
Y105C5A.1269	0.0652487	0.929006	µG
lys-1	-0.0498657	0.531219	µG
lys-3	0.127658	0.336396	µG
Y46G5A.20	-0.0609186	0.641391	µG
Y47H10A.5	0.103453	0.424548	µG
pals-30	-0.0515446	1	µG
skr-4	0.0998649	0.439584	µG
Y6E2A.5	0.00852442	1	µG
Y75B8A.39	0.12872	0.404502	µG
ZC196.3	0.0109071	1	µG
droe-8	0.0338244	1	µG
ZK896.4	-0.147566	0.281494	µG
B0024.4	3.73449	1.13407e-16	OrV
pals-27	4.33909	5.87151e-12	OrV
pals-28	6.76401	4.21946e-05	OrV
valv-1	2.28301	2.24003e-05	OrV
ddn-1	7.77339	1.34915e-10	OrV
B0507.6	3.18751	2.50366e-09	OrV
B0507.7	9.59907	3.70772e-09	OrV
B0507.8	9.71424	1.68373e-35	OrV
C06E4.8	2.59697	0.000694333	OrV
fbxa-158	3.55646	1.23261e-11	OrV
math-14	2.53812	0.00771954	OrV
C17H1.2	6.52929	0.000235902	OrV
pals-2	5.78291	8.73157e-07	OrV
pals-3	5.34088	1.05626e-05	OrV
pals-4	8.48024	4.95777e-10	OrV
pals-5	3.01026	3.60336e-07	OrV
pals-6	3.84548	3.51802e-18	OrV
ppw-1	2.19524	6.09765e-53	OrV
C18H7.11	1.06983	0.00246727	OrV
C27D9.2	1.47137	1.1488e-05	OrV
rcs-1	0.732328	1.55274e-06	OrV
pals-32	4.23715	1.56786e-14	OrV
C49C3.9	0.955382	0.00059097	OrV
C49C8.8	3.38529	5.29912e-09	OrV
C53A5.9	6.22449	4.09233e-09	OrV
pals-36	1.91653	0.000693929	OrV
pals-37	3.187	9.66478e-15	OrV
pals-39	4.96553	1.96393e-30	OrV
pals-38	3.56315	2.02037e-09	OrV
clec-45	2.09167	0.00167771	OrV
F07E5.9	3.87041	0.000298088	OrV
F15H10.10	8.54272	1.49204e-07	OrV
F15H10.5	2.14927	0.00957244	OrV
pals-14	6.94187	4.47443e-32	OrV
F26D11.13	2.89168	0.00112845	OrV
F26F2.1	4.35258	7.38391e-12	OrV
F26F2.3	4.0682	9.70726e-07	OrV
F35E12.10	0.983854	2.72186e-07	OrV
F42C5.3	6.75591	1.64464e-13	OrV
fbxa-182	5.13478	1.06025e-26	OrV
skr-5	2.32438	0.000416271	OrV
fbxa-188	2.08766	0.000161477	OrV
sago-2	2.39933	1.06416e-39	OrV
F57G4.11	6.88991	2.08447e-06	OrV
K10G4.13	3.27465	1.52098e-06	OrV
M01G12.7	3.61473	0.000376207	OrV
lec-8	0.534658	0.00456392	OrV
T07H8.11	4.08272	1.50901e-05	OrV
T08E11.1	4.89422	2.10051e-11	OrV
pho-14	0.386369	0.019532	OrV
trpl-5	6.90922	4.15202e-15	OrV
T19D12.4	0.724388	0.00660504	OrV
eol-1	7.66867	3.58621e-43	OrV
pals-29	6.14205	0.000135414	OrV
pals-33	4.67861	3.16797e-14	OrV
Y105C5A.1269	2.2448	0.00710273	OrV
lys-1	0.29616	0.00797568	OrV
lys-3	2.72521	7.37582e-18	OrV
Y46G5A.20	2.59048	6.41675e-13	OrV
Y47H10A.5	1.2888	0.000127072	OrV
pals-30	4.00537	0.000278063	OrV
skr-4	1.61182	8.66111e-06	OrV
Y6E2A.5	1.11074	0.0213688	OrV
Y75B8A.39	6.14784	3.17017e-09	OrV
ZC196.3	4.76048	0.000142418	OrV
droe-8	4.90389	0.000129264	OrV
ZK896.4	1.32091	0.000675705	OrV
B0024.4	3.44851	2.62159e-12	BBR+OrV
pals-27	2.89314	4.56886e-06	BBR+OrV
pals-28	3.54874	0.000893885	BBR+OrV
valv-1	1.54246	0.00508149	BBR+OrV
ddn-1	4.01334	0.000174674	BBR+OrV
B0507.6	1.62699	0.00410267	BBR+OrV
B0507.7	5.35387	2.48658e-05	BBR+OrV
B0507.8	7.21595	6.45209e-22	BBR+OrV
C06E4.8	1.0714	0.0663907	BBR+OrV
fbxa-158	2.81306	5.71013e-07	BBR+OrV
math-14	0.419768	0.371818	BBR+OrV
C17H1.2	2.49101	0.00906241	BBR+OrV
pals-2	2.72335	0.00237941	BBR+OrV
pals-3	2.21004	0.00714709	BBR+OrV
pals-4	5.53068	2.0371e-06	BBR+OrV
pals-5	1.1401	0.0281125	BBR+OrV
pals-6	2.15805	4.69368e-06	BBR+OrV
ppw-1	1.499	4.38736e-22	BBR+OrV
C18H7.11	1.34729	0.00151842	BBR+OrV
C27D9.2	2.19156	6.28413e-10	BBR+OrV
rcs-1	0.786777	2.93085e-06	BBR+OrV
pals-32	2.32322	4.21472e-05	BBR+OrV
C49C3.9	1.40743	4.44267e-06	BBR+OrV
C49C8.8	2.07028	0.000606747	BBR+OrV
C53A5.9	2.93332	0.00111386	BBR+OrV
pals-36	0.650625	0.140575	BBR+OrV
pals-37	1.95541	9.19243e-06	BBR+OrV
pals-39	3.38385	7.76633e-14	BBR+OrV
pals-38	2.07529	0.000762585	BBR+OrV
clec-45	2.86251	0.000107121	BBR+OrV
F07E5.9	1.75417	0.0183105	BBR+OrV
F15H10.10	5.05668	4.23516e-05	BBR+OrV
F15H10.5	0.331441	0.471979	BBR+OrV
pals-14	4.81653	1.31939e-16	BBR+OrV
F26D11.13	1.3222	0.0480982	BBR+OrV
F26F2.1	0.761867	0.0907444	BBR+OrV
F26F2.3	2.05471	0.00670602	BBR+OrV
F35E12.10	0.833632	5.70657e-05	BBR+OrV
F42C5.3	4.34343	2.08912e-07	BBR+OrV
fbxa-182	3.61969	2.75705e-13	BBR+OrV
skr-5	2.1914	0.0016964	BBR+OrV
fbxa-188	2.24983	0.000125346	BBR+OrV
sago-2	1.63144	1.07897e-16	BBR+OrV
F57G4.11	3.68866	0.000493557	BBR+OrV
K10G4.13	2.40513	0.000386525	BBR+OrV
M01G12.7	1.29514	0.0425787	BBR+OrV
lec-8	0.281775	0.114876	BBR+OrV
T07H8.11	2.29076	0.00438277	BBR+OrV
T08E11.1	2.90538	1.93736e-05	BBR+OrV
pho-14	0.191989	0.226364	BBR+OrV
trpl-5	5.41573	1.73276e-11	BBR+OrV
T19D12.4	0.685467	0.0142432	BBR+OrV
eol-1	6.12961	1.39844e-28	BBR+OrV
pals-29	2.06829	0.0102485	BBR+OrV
pals-33	3.29843	7.15592e-08	BBR+OrV
Y105C5A.1269	1.17936	0.0755303	BBR+OrV
lys-1	0.501448	1.4931e-05	BBR+OrV
lys-3	2.83738	6.82588e-17	BBR+OrV
Y46G5A.20	1.65043	4.20893e-05	BBR+OrV
Y47H10A.5	1.6121	2.14992e-05	BBR+OrV
pals-30	2.0907	0.0115919	BBR+OrV
skr-4	0.402741	0.164727	BBR+OrV
Y6E2A.5	0.294138	0.402984	BBR+OrV
Y75B8A.39	4.63105	1.35073e-06	BBR+OrV
ZC196.3	1.75044	0.0214959	BBR+OrV
droe-8	2.13823	0.0111581	BBR+OrV
ZK896.4	1.93389	1.19023e-05	BBR+OrV
B0024.4	3.24398	2.55707e-19	µG+OrV
pals-27	4.54959	9.4191e-12	µG+OrV
pals-28	6.6586	2.96913e-05	µG+OrV
valv-1	2.28314	5.5772e-07	µG+OrV
ddn-1	7.44185	9.88989e-12	µG+OrV
B0507.6	3.53669	1.17591e-10	µG+OrV
B0507.7	1.61457	0.011864	µG+OrV
B0507.8	7.31463	1.34406e-27	µG+OrV
C06E4.8	1.36719	0.00761012	µG+OrV
fbxa-158	2.1654	5.31469e-07	µG+OrV
math-14	2.11169	0.00919047	µG+OrV
C17H1.2	6.02563	0.000247714	µG+OrV
pals-2	3.47224	0.000610919	µG+OrV
pals-3	5.2781	0.000277249	µG+OrV
pals-4	7.01936	1.48207e-08	µG+OrV
pals-5	2.64077	1.79904e-06	µG+OrV
pals-6	1.05463	0.00094835	µG+OrV
ppw-1	1.75578	2.50484e-48	µG+OrV
C18H7.11	1.45702	2.46881e-06	µG+OrV
C27D9.2	2.68777	2.13633e-06	µG+OrV
rcs-1	0.409863	0.000620071	µG+OrV
pals-32	2.61582	9.23268e-07	µG+OrV
C49C3.9	1.29555	1.34095e-09	µG+OrV
C49C8.8	3.22939	6.71374e-08	µG+OrV
C53A5.9	5.46945	1.71971e-10	µG+OrV
pals-36	3.90949	2.68897e-05	µG+OrV
pals-37	4.33208	8.32938e-14	µG+OrV
pals-39	5.08206	2.40642e-25	µG+OrV
pals-38	2.21666	1.75965e-05	µG+OrV
clec-45	1.69119	0.00228985	µG+OrV
F07E5.9	1.42928	0.012729	µG+OrV
F15H10.10	1.65649	0.0114533	µG+OrV
F15H10.5	0.407878	0.118988	µG+OrV
pals-14	5.6428	2.52074e-25	µG+OrV
F26D11.13	2.49709	0.00514889	µG+OrV
F26F2.1	2.6056	5.86615e-06	µG+OrV
F26F2.3	3.88163	0.000144799	µG+OrV
F35E12.10	1.23572	8.79325e-19	µG+OrV
F42C5.3	6.26341	2.22154e-10	µG+OrV
fbxa-182	3.16789	1.15592e-16	µG+OrV
skr-5	2.29223	0.000197977	µG+OrV
fbxa-188	0.557547	0.0745017	µG+OrV
sago-2	2.06214	5.13553e-41	µG+OrV
F57G4.11	7.95912	1.01298e-07	µG+OrV
K10G4.13	4.58379	1.07549e-06	µG+OrV
M01G12.7	1.17892	0.0131099	µG+OrV
lec-8	0.671257	3.9793e-05	µG+OrV
T07H8.11	3.57867	3.20897e-05	µG+OrV
T08E11.1	2.51354	2.77026e-05	µG+OrV
pho-14	0.925225	1.61749e-08	µG+OrV
trpl-5	5.71206	3.4331e-13	µG+OrV
T19D12.4	0.336997	0.0388698	µG+OrV
eol-1	6.01042	3.33997e-40	µG+OrV
pals-29	2.4294	0.00470755	µG+OrV
pals-33	5.86055	7.31794e-14	µG+OrV
Y105C5A.1269	5.92553	0.000256116	µG+OrV
lys-1	0.374574	2.34503e-05	µG+OrV
lys-3	3.41072	4.97336e-28	µG+OrV
Y46G5A.20	1.41246	5.5772e-07	µG+OrV
Y47H10A.5	1.31325	4.59223e-06	µG+OrV
pals-30	1.17076	0.0220073	µG+OrV
skr-4	1.53277	7.40665e-07	µG+OrV
Y6E2A.5	2.17468	0.000283186	µG+OrV
Y75B8A.39	3.91576	6.8618e-07	µG+OrV
ZC196.3	0.797687	0.0428191	µG+OrV
droe-8	2.58941	0.00593977	µG+OrV
ZK896.4	2.18115	8.10382e-10	µG+OrV
B0024.4	0.121759	0.611511	BBR:OrV
pals-27	-1.93692	0.0133291	BBR:OrV
pals-28	-0.0471182	0.730229	BBR:OrV
valv-1	-0.0806715	1	BBR:OrV
ddn-1	-0.108184	0.367201	BBR:OrV
B0507.6	0.0639737	1	BBR:OrV
B0507.7	-0.00059605	0.232134	BBR:OrV
B0507.8	-4.17616	5.15087e-06	BBR:OrV
C06E4.8	-0.114192	1	BBR:OrV
fbxa-158	-0.136968	0.803568	BBR:OrV
math-14	0.0453719	1	BBR:OrV
C17H1.2	-0.0536121	1	BBR:OrV
pals-2	-0.304965	0.0877454	BBR:OrV
pals-3	-0.0508964	1	BBR:OrV
pals-4	-0.19162	0.15556	BBR:OrV
pals-5	-1.43126	0.0458497	BBR:OrV
pals-6	-1.17698	0.0208186	BBR:OrV
ppw-1	-1.10114	9.13487e-10	BBR:OrV
C18H7.11	-0.128327	0.894563	BBR:OrV
C27D9.2	-0.356339	0.42239	BBR:OrV
rcs-1	-0.412541	0.0387486	BBR:OrV
pals-32	-0.258233	0.477593	BBR:OrV
C49C3.9	-0.0241226	1	BBR:OrV
C49C8.8	-0.314373	0.359055	BBR:OrV
C53A5.9	-0.349075	0.082276	BBR:OrV
pals-36	0.0661522	1	BBR:OrV
pals-37	-0.482821	0.22612	BBR:OrV
pals-39	-0.75431	0.0745325	BBR:OrV
pals-38	-0.268082	0.370262	BBR:OrV
clec-45	-0.127115	0.806957	BBR:OrV
F07E5.9	-0.0562767	1	BBR:OrV
F15H10.10	-0.0503268	0.594464	BBR:OrV
F15H10.5	0.0256399	1	BBR:OrV
pals-14	-2.4091	0.000771741	BBR:OrV
F26D11.13	-0.0329441	1	BBR:OrV
F26F2.1	-1.9878	0.0147072	BBR:OrV
F26F2.3	-0.223844	0.285548	BBR:OrV
F35E12.10	0.143607	0.584379	BBR:OrV
F42C5.3	-3.52343	0.000958642	BBR:OrV
fbxa-182	-1.79422	0.00194179	BBR:OrV
skr-5	-0.17027	0.599574	BBR:OrV
fbxa-188	-0.23875	0.565654	BBR:OrV
sago-2	-1.28931	1.23818e-08	BBR:OrV
F57G4.11	-0.012552	1	BBR:OrV
K10G4.13	-0.182764	0.625345	BBR:OrV
M01G12.7	0.021001	1	BBR:OrV
lec-8	0.105532	0.80598	BBR:OrV
T07H8.11	-0.365936	0.0671104	BBR:OrV
T08E11.1	-1.55482	0.0487423	BBR:OrV
pho-14	0.0369076	0.789555	BBR:OrV
trpl-5	-2.86573	0.00422988	BBR:OrV
T19D12.4	0.055262	0.741575	BBR:OrV
eol-1	-2.96451	3.66845e-06	BBR:OrV
pals-29	-0.091377	0.36185	BBR:OrV
pals-33	-0.83227	0.121681	BBR:OrV
Y105C5A.1269	0.00280042	1	BBR:OrV
lys-1	0.0151481	0.836541	BBR:OrV
lys-3	-0.127504	0.735031	BBR:OrV
Y46G5A.20	-0.201632	0.507962	BBR:OrV
Y47H10A.5	0.0733301	1	BBR:OrV
pals-30	-0.241841	0.618598	BBR:OrV
skr-4	-0.386913	0.305424	BBR:OrV
Y6E2A.5	-0.0103091	1	BBR:OrV
Y75B8A.39	-0.345349	0.10768	BBR:OrV
ZC196.3	-0.112364	1	BBR:OrV
droe-8	-0.184852	0.833913	BBR:OrV
ZK896.4	0.0782711	1	BBR:OrV
B0024.4	-0.213168	0.398808	µG:OrV
pals-27	-0.0856931	0.757905	µG:OrV
pals-28	-0.0168137	0.756384	µG:OrV
valv-1	-0.0252908	1	µG:OrV
ddn-1	-0.100007	0.479547	µG:OrV
B0507.6	0.140728	0.671931	µG:OrV
B0507.7	-9.91486	0.000389642	µG:OrV
B0507.8	-3.60021	0.000833076	µG:OrV
C06E4.8	-0.0620792	1	µG:OrV
fbxa-158	-0.181544	0.471124	µG:OrV
math-14	-0.0123456	1	µG:OrV
C17H1.2	-0.00562429	1	µG:OrV
pals-2	-0.163557	0.202963	µG:OrV
pals-3	0.0366594	1	µG:OrV
pals-4	-0.0983244	0.339075	µG:OrV
pals-5	-0.0488708	1	µG:OrV
pals-6	-0.216996	0.44643	µG:OrV
ppw-1	-0.57069	0.00875767	µG:OrV
C18H7.11	0.0206157	1	µG:OrV
C27D9.2	0.370864	0.268137	µG:OrV
rcs-1	-0.132375	0.680839	µG:OrV
pals-32	-0.172542	0.483865	µG:OrV
C49C3.9	-0.176614	0.64081	µG:OrV
C49C8.8	-0.391965	0.268013	µG:OrV
C53A5.9	-0.28043	0.130297	µG:OrV
pals-36	0.305654	0.241035	µG:OrV
pals-37	1.5857	0.0452011	µG:OrV
pals-39	0.0198807	1	µG:OrV
pals-38	-0.111391	1	µG:OrV
clec-45	0.00190669	1	µG:OrV
F07E5.9	0.0106087	1	µG:OrV
F15H10.10	-0.0884227	0.233973	µG:OrV
F15H10.5	0.0230427	1	µG:OrV
pals-14	-0.23205	0.256073	µG:OrV
F26D11.13	-0.0412532	1	µG:OrV
F26F2.1	-0.0684585	0.836705	µG:OrV
F26F2.3	0.037291	1	µG:OrV
F35E12.10	-0.29335	0.331098	µG:OrV
F42C5.3	-0.0647559	0.704832	µG:OrV
fbxa-182	-0.39841	0.185528	µG:OrV
skr-5	-0.0487965	1	µG:OrV
fbxa-188	-0.131153	0.892055	µG:OrV
sago-2	-0.464142	0.0667387	µG:OrV
F57G4.11	0.0393296	1	µG:OrV
K10G4.13	0.0750848	0.824087	µG:OrV
M01G12.7	-0.0272065	1	µG:OrV
lec-8	0.125246	0.750348	µG:OrV
T07H8.11	-0.10374	0.574529	µG:OrV
T08E11.1	-0.0887744	0.792028	µG:OrV
pho-14	0.383652	0.194521	µG:OrV
trpl-5	-0.0753685	0.738896	µG:OrV
T19D12.4	-0.0147599	1	µG:OrV
eol-1	-2.29477	0.00404957	µG:OrV
pals-29	0.00508243	1	µG:OrV
pals-33	0.0882031	0.678305	µG:OrV
Y105C5A.1269	0.00677462	1	µG:OrV
lys-1	0.132309	0.601215	µG:OrV
lys-3	0.0612697	0.879731	µG:OrV
Y46G5A.20	-0.412946	0.195261	µG:OrV
Y47H10A.5	-0.0980708	0.768579	µG:OrV
pals-30	-0.027368	1	µG:OrV
skr-4	-0.145166	0.722637	µG:OrV
Y6E2A.5	0.076348	0.880708	µG:OrV
Y75B8A.39	-0.394447	0.100085	µG:OrV
ZC196.3	-0.172766	0.646131	µG:OrV
droe-8	-0.0618853	1	µG:OrV
ZK896.4	0.505679	0.355493	µG:OrV
B0024.4	4.36835	6.28361e-42	BBR+OrV vs BBR
pals-27	2.14983	3.35469e-08	BBR+OrV vs BBR
pals-28	4.88561	0.000550283	BBR+OrV vs BBR
valv-1	2.22218	9.9097e-07	BBR+OrV vs BBR
ddn-1	5.95617	1.7471e-13	BBR+OrV vs BBR
B0507.6	3.75504	1.63507e-11	BBR+OrV vs BBR
B0507.7	5.77737	1.6512e-05	BBR+OrV vs BBR
B0507.8	5.4544	2.32963e-46	BBR+OrV vs BBR
C06E4.8	2.13449	0.00632761	BBR+OrV vs BBR
fbxa-158	3.17796	1.50744e-15	BBR+OrV vs BBR
math-14	4.67753	0.000740156	BBR+OrV vs BBR
C17H1.2	2.89901	0.0418808	BBR+OrV vs BBR
pals-2	2.80032	0.000222187	BBR+OrV vs BBR
pals-3	3.92842	0.00228878	BBR+OrV vs BBR
pals-4	5.38004	3.97765e-11	BBR+OrV vs BBR
pals-5	0.644995	0.0488894	BBR+OrV vs BBR
pals-6	2.4131	1.50744e-15	BBR+OrV vs BBR
ppw-1	1.05721	2.90986e-29	BBR+OrV vs BBR
C18H7.11	0.773941	0.00624649	BBR+OrV vs BBR
C27D9.2	0.888989	0.00124408	BBR+OrV vs BBR
rcs-1	0.180985	0.038899	BBR+OrV vs BBR
pals-32	3.33631	1.44171e-17	BBR+OrV vs BBR
C49C3.9	1.00484	5.83961e-07	BBR+OrV vs BBR
C49C8.8	2.39318	2.31378e-08	BBR+OrV vs BBR
C53A5.9	3.21196	5.62102e-05	BBR+OrV vs BBR
pals-36	2.88028	1.39125e-07	BBR+OrV vs BBR
pals-37	2.35765	1.33326e-16	BBR+OrV vs BBR
pals-39	3.76435	2.82985e-37	BBR+OrV vs BBR
pals-38	2.52865	6.95689e-07	BBR+OrV vs BBR
clec-45	1.96175	1.13413e-05	BBR+OrV vs BBR
F07E5.9	4.00257	2.36862e-06	BBR+OrV vs BBR
F15H10.10	5.90918	6.7426e-06	BBR+OrV vs BBR
F15H10.5	4.6835	0.00353503	BBR+OrV vs BBR
pals-14	4.25628	1.0915e-35	BBR+OrV vs BBR
F26D11.13	2.66624	0.0353376	BBR+OrV vs BBR
F26F2.1	1.92405	0.000244678	BBR+OrV vs BBR
F26F2.3	1.70822	0.0175584	BBR+OrV vs BBR
F35E12.10	1.22177	1.01902e-20	BBR+OrV vs BBR
F42C5.3	3.00257	9.07707e-13	BBR+OrV vs BBR
fbxa-182	3.08242	1.7584e-26	BBR+OrV vs BBR
skr-5	1.26544	0.0148311	BBR+OrV vs BBR
fbxa-188	1.39932	0.000570598	BBR+OrV vs BBR
sago-2	1.05574	1.64329e-18	BBR+OrV vs BBR
F57G4.11	6.01174	2.06934e-06	BBR+OrV vs BBR
K10G4.13	2.61103	1.18232e-07	BBR+OrV vs BBR
M01G12.7	4.93091	0.000143104	BBR+OrV vs BBR
lec-8	0.82902	2.55568e-07	BBR+OrV vs BBR
T07H8.11	0.802833	0.0458307	BBR+OrV vs BBR
T08E11.1	2.85202	2.27151e-12	BBR+OrV vs BBR
pho-14	0.492654	0.000118783	BBR+OrV vs BBR
trpl-5	3.73057	2.35674e-19	BBR+OrV vs BBR
T19D12.4	1.03246	1.63076e-06	BBR+OrV vs BBR
eol-1	4.55251	2.18703e-60	BBR+OrV vs BBR
pals-29	3.24282	0.00483332	BBR+OrV vs BBR
pals-33	3.15754	2.36464e-15	BBR+OrV vs BBR
Y105C5A.1269	3.9876	0.0103992	BBR+OrV vs BBR
lys-1	0.311647	2.28344e-05	BBR+OrV vs BBR
lys-3	2.55243	1.24976e-32	BBR+OrV vs BBR
Y46G5A.20	2.21125	3.28656e-17	BBR+OrV vs BBR
Y47H10A.5	1.62197	5.64768e-11	BBR+OrV vs BBR
pals-30	2.06809	0.00205081	BBR+OrV vs BBR
skr-4	0.766493	0.00706653	BBR+OrV vs BBR
Y6E2A.5	1.58291	0.00308807	BBR+OrV vs BBR
Y75B8A.39	3.58406	1.52559e-07	BBR+OrV vs BBR
ZC196.3	3.10524	0.00879224	BBR+OrV vs BBR
droe-8	2.85669	0.000646051	BBR+OrV vs BBR
ZK896.4	1.83069	2.94285e-09	BBR+OrV vs BBR
B0024.4	3.02219	4.60414e-19	µG+OrV vs µG
pals-27	3.79485	8.01886e-11	µG+OrV vs µG
pals-28	4.61223	0.00523097	µG+OrV vs µG
valv-1	2.51229	5.34793e-08	µG+OrV vs µG
ddn-1	6.06267	2.77914e-11	µG+OrV vs µG
B0507.6	4.38067	2.44579e-14	µG+OrV vs µG
B0507.7	2.6559	0.00100741	µG+OrV vs µG
B0507.8	5.83269	6.4947e-37	µG+OrV vs µG
C06E4.8	2.41729	0.00168511	µG+OrV vs µG
fbxa-158	2.83743	5.49196e-11	µG+OrV vs µG
math-14	4.17301	0.000285197	µG+OrV vs µG
C17H1.2	5.04419	0.003015	µG+OrV vs µG
pals-2	2.95256	0.00100741	µG+OrV vs µG
pals-3	6.89838	1.98047e-05	µG+OrV vs µG
pals-4	6.01836	3.99135e-12	µG+OrV vs µG
pals-5	2.96052	1.89154e-07	µG+OrV vs µG
pals-6	3.11207	5.40461e-16	µG+OrV vs µG
ppw-1	1.55811	3.98981e-44	µG+OrV vs µG
C18H7.11	1.2913	2.35005e-05	µG+OrV vs µG
C27D9.2	3.05093	3.25912e-06	µG+OrV vs µG
rcs-1	0.554582	1.97032e-05	µG+OrV vs µG
pals-32	3.36786	2.77914e-11	µG+OrV vs µG
C49C3.9	0.551609	0.00989752	µG+OrV vs µG
C49C8.8	1.84914	0.000232741	µG+OrV vs µG
C53A5.9	3.53492	2.38993e-08	µG+OrV vs µG
pals-36	4.92895	5.32735e-07	µG+OrV vs µG
pals-37	5.5411	1.50692e-18	µG+OrV vs µG
pals-39	5.0995	1.4064e-27	µG+OrV vs µG
pals-38	2.88811	9.14847e-07	µG+OrV vs µG
clec-45	3.03659	2.59369e-06	µG+OrV vs µG
F07E5.9	5.30886	3.8985e-06	µG+OrV vs µG
F15H10.10	4.82165	1.8462e-05	µG+OrV vs µG
F15H10.5	4.86705	0.00384514	µG+OrV vs µG
pals-14	5.4029	3.8017e-29	µG+OrV vs µG
F26D11.13	1.13404	0.0280117	µG+OrV vs µG
F26F2.1	3.9894	6.16337e-12	µG+OrV vs µG
F26F2.3	5.08744	0.000143418	µG+OrV vs µG
F35E12.10	0.599634	9.84859e-06	µG+OrV vs µG
F42C5.3	5.53835	4.60303e-11	µG+OrV vs µG
fbxa-182	3.85781	4.46161e-28	µG+OrV vs µG
skr-5	2.11735	0.00358407	µG+OrV vs µG
fbxa-188	1.24757	0.00519879	µG+OrV vs µG
sago-2	1.82683	6.4947e-37	µG+OrV vs µG
F57G4.11	9.13435	6.6655e-10	µG+OrV vs µG
K10G4.13	4.69811	1.52342e-06	µG+OrV vs µG
M01G12.7	3.86508	0.001442	µG+OrV vs µG
lec-8	0.801458	8.6451e-07	µG+OrV vs µG
T07H8.11	3.0212	0.000269267	µG+OrV vs µG
T08E11.1	4.19621	4.51009e-13	µG+OrV vs µG
pho-14	0.960386	2.79192e-10	µG+OrV vs µG
trpl-5	5.65418	3.90417e-14	µG+OrV vs µG
T19D12.4	0.67355	0.00100741	µG+OrV vs µG
eol-1	5.0308	2.5876e-47	µG+OrV vs µG
pals-29	5.75175	0.00100741	µG+OrV vs µG
pals-33	5.75289	2.60557e-14	µG+OrV vs µG
Y105C5A.1269	1.96069	0.0259046	µG+OrV vs µG
lys-1	0.479458	5.34793e-08	µG+OrV vs µG
lys-3	3.03198	4.37663e-23	µG+OrV vs µG
Y46G5A.20	1.79768	4.3998e-10	µG+OrV vs µG
Y47H10A.5	0.876698	0.00126567	µG+OrV vs µG
pals-30	4.16137	0.000542271	µG+OrV vs µG
skr-4	1.16272	0.000110519	µG+OrV vs µG
Y6E2A.5	2.56093	0.000143418	µG+OrV vs µG
Y75B8A.39	2.83541	3.24446e-05	µG+OrV vs µG
ZC196.3	1.28466	0.0175478	µG+OrV vs µG
droe-8	2.44175	0.0164738	µG+OrV vs µG
ZK896.4	2.87209	3.48736e-15	µG+OrV vs µG
lips-10	-3.16309	6.12497e-80	BBR
F47E1.2	-2.93233	1.33391e-31	BBR
lips-17	-2.47289	1.62824e-30	BBR
ugt-5	-0.190233	0.24304	BBR
ZK1193.2	0.0887653	0.472542	BBR
tps-1	-1.47599	7.72382e-33	BBR
COX1	-0.0383268	0.766652	BBR
lips-10	-0.381997	0.000277795	µG
F47E1.2	0.132923	0.221171	µG
lips-17	-0.245549	0.0298675	µG
ugt-5	-0.0842471	0.427327	µG
ZK1193.2	-0.0779219	0.403063	µG
tps-1	-0.0781708	0.340675	µG
COX1	0.0215346	0.803345	µG
lips-10	-1.52145	1.21662e-23	OrV
F47E1.2	-2.23648	5.13208e-23	OrV
lips-17	-1.84458	1.90427e-21	OrV
ugt-5	-0.498174	0.00176552	OrV
ZK1193.2	-0.647349	1.20455e-05	OrV
tps-1	-1.36614	4.92754e-35	OrV
COX1	-0.320061	0.028944	OrV
lips-10	-3.68623	2.54154e-112	BBR+OrV
F47E1.2	-3.49637	8.01488e-43	BBR+OrV
lips-17	-3.06535	2.37308e-41	BBR+OrV
ugt-5	-0.519241	0.00224519	BBR+OrV
ZK1193.2	-0.10762	0.499134	BBR+OrV
tps-1	-1.83171	7.68693e-52	BBR+OrV
COX1	-0.273815	0.0600131	BBR+OrV
lips-10	-0.738782	5.09289e-09	µG+OrV
F47E1.2	-0.275388	0.0553638	µG+OrV
lips-17	-1.07054	1.11016e-09	µG+OrV
ugt-5	-0.663683	1.85513e-05	µG+OrV
ZK1193.2	-0.459287	0.000114969	µG+OrV
tps-1	-0.335925	0.00015723	µG+OrV
COX1	-0.286741	0.0143647	µG+OrV
lips-10	0.995261	2.60936e-07	BBR:OrV
F47E1.2	1.67244	1.23818e-08	BBR:OrV
lips-17	1.22029	2.18479e-06	BBR:OrV
ugt-5	0.197005	0.524428	BBR:OrV
ZK1193.2	0.359482	0.0707691	BBR:OrV
tps-1	1.00021	2.2349e-12	BBR:OrV
COX1	0.0722171	0.683193	BBR:OrV
lips-10	1.15391	7.91172e-08	µG:OrV
F47E1.2	1.46427	3.5178e-06	µG:OrV
lips-17	1.00841	0.000307775	µG:OrV
ugt-5	0.0118292	1	µG:OrV
ZK1193.2	0.234275	0.342206	µG:OrV
tps-1	1.0839	8.14962e-13	µG:OrV
COX1	-0.00326578	1	µG:OrV
lips-10	-0.438046	3.95233e-05	BBR+OrV vs BBR
F47E1.2	-0.246945	0.0310585	BBR+OrV vs BBR
lips-17	-0.35214	0.0155565	BBR+OrV vs BBR
ugt-5	-0.188144	0.0422247	BBR+OrV vs BBR
ZK1193.2	-0.174019	0.0421651	BBR+OrV vs BBR
tps-1	-0.289433	0.000253666	BBR+OrV vs BBR
COX1	-0.187318	0.0250395	BBR+OrV vs BBR
lips-10	-0.185936	0.0229347	µG+OrV vs µG
F47E1.2	-0.55734	0.00168511	µG+OrV vs µG
lips-17	-0.665069	0.000222329	µG+OrV vs µG
ugt-5	-0.472736	0.00562595	µG+OrV vs µG
ZK1193.2	-0.281323	0.011649	µG+OrV vs µG
tps-1	-0.171166	0.0171327	µG+OrV vs µG
COX1	-0.276832	0.0057328	µG+OrV vs µG

### Sheet: Proviral
Table S3. List of tested genes across conditions that were previously described to play a proviral role in Orsay virus infection.
Gene	Role	Evidence summary	Reference	DOI
sid-3	proviral (required for entry/early step)	Identified in genetic screen; mutants strongly defective for Orsay replication. Part of conserved TNK2-WASP-NCK1 pathway.	Jiang et al., 2017 (mBio)	10.1128/mBio.00940-17
viro-2	proviral (required for entry/early step)	Mapped from virus-induced reporter OFF mutants; required for efficient Orsay infection.	Jiang et al., 2017 (mBio)	10.1128/mBio.00940-17
nck-1	proviral (required for entry/early step)	RNAi knockdown and mutants reduce Orsay infection; part of conserved pathway with sid-3 and viro-2.	Jiang et al., 2017 (mBio)	10.1128/mBio.00940-17
drl-1	proviral (affects prereplication/entry stage)	Identified as essential for Orsay infection in genetic screen; may affect an entry/prereplication step.	Sandoval et al., 2019 (J Virol)	10.1128/JVI.01400-18
hipr-1	proviral (early stage of infection)	hipr-1 mutants show defect in Orsay infection; human ANTH domain rescues phenotype indicating conserved function.	Jiang et al., 2020 (PNAS)	10.1073/pnas.2006914117
alg-1	proviral (required for RNA replication)	Mutation of argonaute-like gene alg-1 causes >10,000-fold reduction in Orsay viral RNA in experimental systems; slicer activity not required.	Cubillas et al., 2023 (J Virol)	10.1128/jvi.00065-23
sbp-1	Master regulator of lipid biosynthesis (SREBP ortholog)	sbp-1 loss-of-function (sbp-1(ep79)) causes major lipid depletion and strongly reduces Orsay viral RNA (~236-fold); viral replication is rescued by restoring downstream lipids or by lowering zinc.	Casorla-Perez et al., 2022 (J Virol)	10.1128/jvi.01211-22
fat-6 / fat-7	Δ9 fatty-acid desaturases (enzymes producing unsaturated fatty acids downstream of SBP-1)	RNAi or mutants of fat-6/fat-7 reduce Orsay viral RNA; dietary supplementation with lipids downstream of fat-6/fat-7 rescues viral replication in sbp-1 mutants.	Casorla-Perez et al., 2022 (J Virol)	10.1128/jvi.01211-22
elo-5 / elo-6	Fatty-acid elongases (elongate FAs in sbp-1 regulated branches)	elo-5 and elo-6 knockdown/mutation decrease Orsay viral RNA, implicating these elongases in providing lipids required for viral replication; effects shown by RNAi and mutant challenge experiments.	Casorla-Perez et al., 2022 (J Virol)	10.1128/jvi.01211-22
